# Target class profiling of small molecule methyltransferases

**DOI:** 10.1101/2022.03.24.485659

**Authors:** Quinlin M Hanson, Min Shen, Hui Guo, Ig-Jun Cho, Matthew D Hall

## Abstract

Target class profiling (TCP) is a chemical biology approach to investigating understudied biological target classes. TCP is achieved by developing a generalizable assay platform and screening curated compound libraries to interrogate the chemical biological space of members of an enzyme family with clinical and biological importance. In this work we took a TCP approach to investigate inhibitory activity across a set of small molecule methyltransferases, a subclass of methyltransferase enzymes, with the goal of creating a launchpad to explore this largely understudied target class. Using the representative enzymes nicotinamide N-methyltransferase (NNMT), phenylethanolamine N-methyltransferase (PNMT), histamine N-methyltransferase (HNMT), glycine N-methyltransferase (GNMT), catechol O-methyltransferase (COMT), and guanidinoacetate N-methyltransferase (GAMT), we optimized high-throughput screening (HTS)-amenable assays to screen 27,574 unique small molecules against all targets. From this dataset we identified a novel inhibitor which selectively inhibits the small molecule methyltransferase HNMT, and demonstrated how this platform approach can be leveraged for a targeted drug discovery campaign using the example of HNMT.
