## Supplemental Table 1 for "Target class profiling of small molecule methyltransferases"

### Sheet: Sheet1
Sample ID	Annotation	Curve Class	IC50 (uM)	Max Resp (%)	Structure
NCGC00411145	Potent	-1.1	0.220907	-98.229	CC1=C(CN2CCNC3=C(C2)C=NC(=C3)NC4=CC=CN=C4)[NH]C=N1
NCGC00411246	Potent	-1.1	0.220907	-99.743	C1CN(CC2=C[NH]C=N2)CC3=C(N1)C=C(NC4=CC=CN=C4)N=C3
NCGC00411044	Potent	-1.1	0.247861	-98.006	C1CN(CC2=CSC=C2)CC3=C(N1)C=C(NC4=CC=CN=C4)N=C3
NCGC00411168	Potent	-1.1	0.312039	-101.237	FC1=CC=CC=C1CN2CCNC3=C(C2)C=NC(=C3)NC4=CC=CN=C4
NCGC00411199	Missing meta-N	-1.1	2.20907	-97.675	OC1=CC=CC=C1CN2CCNC3=C(C2)C=NC(=C3)NC4=CC=CC=C4
NCGC00411050	Missing meta-N	-1.1	2.20907	-98.573	C1CN(CC2=C[NH]C3=CC=CC=C23)CC4=C(N1)C=C(NC5=CC=CC=C5)N=C4
NCGC00411115	Missing meta-N	-1.1	5.54892	-91.398	C1CN(CC2=N[NH]C=C2)CC3=C(N1)C=C(NC4=CC=CC=C4)N=C3
NCGC00411201	para-N	-1.1	3.50114	-98.484	C1CN(CC2=CC=CN=C2)CC3=C(N1)C=C(NC4=CC=NC=C4)N=C3
NCGC00411196	para-N	-1.1	6.98568	-99.98	CC1=CC(=CC=N1)C2=CC3=C(CN(CCN3)CC4=CC=CS4)C=N2
NCGC00411147	Missing aromatic ring	-1.1	2.47861	-98.18	C1CN(CC2CCOC2)CC3=C(N1)C=C(NC4=CC=CN=C4)N=C3
NCGC00411078	Missing aromatic ring	-1.1	2.78105	-96.163	COCCN1CCNC2=C(C1)C=NC(=C2)NC3=CC=C(OC)N=C3
NCGC00411229	Missing aromatic ring	-2.2	31.2039	-62.078	COC1=CC=C(NC2=CC3=C(CN(C)CCN3C)C=N2)C=N1
NCGC00411070	Inactive	4			CC(=O)N1CCNC2=C(C1)C=NC(=C2)C3=CC=CC=C3F
NCGC00411076	Inactive	4			CN1CCN(C)C2=C(C1)C=NC(=C2)C3=CC=C(C=C3)C(=O)N(C)C
NCGC00411176	Inactive	4			CC(=O)N1CCNC2=C(C1)C=NC(=C2)C3=COC=C3
NCGC00411127	Inactive	4			CN1CCN(C)C2=C(C1)C=NC(=C2)C3=CC=N[N]3C
NCGC00411018	Inactive	4			CN1CCN(C)C2=C(C1)C=NC(=C2)N3CC[S+]([O-])(=O)CC3
NCGC00411250	Inactive	4			CN1CCNC2=C(C1)C=NC(=C2)N3CCOCC3
NCGC00411011	Inactive	4			CN1CCN(C)C2=C(C1)C=NC(=C2)C3=CC=CN=C3
NCGC00411192	Inactive	4			COC1=CC=C(Cl)C=C1C2=CC3=C(CN(CCN3)C(C)=O)C=N2
NCGC00411219	Inactive	4			CC(=O)N1CCNC2=C(C1)C=NC(=C2)N3CCN(CC3)C4=CC=CC=N4
